# *biocentral*: embedding-based protein predictions

**DOI:** 10.1101/2025.11.21.689449

**Authors:** Sebastian Franz, Tobias Olenyi, Paula Schloetermann, Amine Smaoui, Luisa F. Jimenez-Soto, Burkhard Rost

## Abstract

The rise of protein Language Models (pLMs) is reshaping the landscape of protein prediction. Embeddings are powerful protein representations provided by pLMs, but they come at a cost: their generation requires expensive hardware, and leveraging models often requires expert knowledge. To some extent, these hurdles limit the ease of use and benefits of those methods both for experimental and computational biologists. Biocentral aims at providing a free and open embedding-based service which addresses these challenges. We support standardized access to most pLMs currently in use, enabling researchers to generate embeddings, get embedding-based protein feature predictions, and train embedding-based models. Here, we showcase biocentral in a large-scale analysis of the BFVD virus database through *biocentral’s* predict module. We also show how readily *biocentral’s* training module reproduces an existing embedding-based prediction method. The server is accessible through a graphical user interface and a programmatic Application Programming Interface (API) at: https://biocentral.rostlab.org
