## Supplementary material for "*biocentral*: embedding-based protein predictions": family_envelope.csv

family	envelope_status	source	notes
Adenoviridae	Non-enveloped	ViralZone/Wikipedia
Astroviridae	Non-enveloped	ViralZone/Wikipedia
Birnaviridae	Non-enveloped	ViralZone/Wikipedia
Caliciviridae	Non-enveloped	ViralZone/Wikipedia	e.g., norovirus
Circoviridae	Non-enveloped	ViralZone/Wikipedia
Coronaviridae	Enveloped	ViralZone/Wikipedia
Filoviridae	Enveloped	ViralZone/Wikipedia	e.g., Ebola
Flaviviridae	Enveloped	ViralZone/Wikipedia	e.g., dengue, HCV
Hepadnaviridae	Enveloped	ViralZone/Wikipedia	HBV
Hepeviridae	Non-enveloped_quasi	ViralZone/Wikipedia	Quasi‑enveloped in blood; non‑enveloped in feces
Herpesviridae	Enveloped	ViralZone/Wikipedia
Orthomyxoviridae	Enveloped	ViralZone/Wikipedia	influenza
Paramyxoviridae	Enveloped	ViralZone/Wikipedia
Papillomaviridae	Non-enveloped	ViralZone/Wikipedia
Parvoviridae	Non-enveloped	ViralZone/Wikipedia
Picornaviridae	Non-enveloped	ViralZone/Wikipedia	enteroviruses, rhinoviruses
Polyomaviridae	Non-enveloped	ViralZone/Wikipedia
Poxviridae	Enveloped	ViralZone/Wikipedia
Reoviridae	Non-enveloped	ViralZone/Wikipedia	double/triple-layered capsid
Retroviridae	Enveloped	ViralZone/Wikipedia
Rhabdoviridae	Enveloped	ViralZone/Wikipedia
Togaviridae	Enveloped	ViralZone/Wikipedia
Arenaviridae	Enveloped	ViralZone/Wikipedia
Bunyavirales_placeholder	Enveloped	ViralZone/Wikipedia	Use current families: Peribunyaviridae, Hantaviridae, Phenuiviridae, Nairoviridae, etc.
Peribunyaviridae	Enveloped	ViralZone/Wikipedia
Hantaviridae	Enveloped	ViralZone/Wikipedia
Phenuiviridae	Enveloped	ViralZone/Wikipedia
Nairoviridae	Enveloped	ViralZone/Wikipedia
Tombusviridae	Non-enveloped	ViralZone/Wikipedia
Virgaviridae	Non-enveloped	ViralZone/Wikipedia
Bromoviridae	Non-enveloped	ViralZone/Wikipedia
Secoviridae	Non-enveloped	ViralZone/Wikipedia
Tymoviridae	Non-enveloped	ViralZone/Wikipedia
Fuselloviridae	Enveloped	ViralZone/Wikipedia	lemon/spindle-shaped enveloped virions
Lipothrixviridae	Enveloped	ViralZone/Wikipedia
Rudiviridae	Non-enveloped	ViralZone/Wikipedia
