## Supplementary material for "*biocentral*: embedding-based protein predictions": y_test_SST30.csv

id	label
P24022	1
YP_004888884.1	0
YP_004890906.1	0
WP_082670743.1	0
WP_045958834.1	0
WP_011345466.1	0
Q5ZTG2	1
P0A310	1
ABS77922.1	1
WP_120789676.1	0
Q5ZYT6	1
Q79EC5	1
YP_004888928.1	0
WP_047672750.1	0
Q5ZWE1	1
WP_130181012.1	0
WP_119847529.1	0
NP_819130.1	1
WP_125653414.1	0
WP_041553400.1	0
WP_130182343.1	0
WP_014668959.1	0
YP_004144396.1	0
B4EMB9	1
P04479	1
WP_012698148.1	0
Q5ZWE0	1
WP_012680737.1	0
Q5ZWA2	1
ABS78588.1	1
WP_125081272.1	0
NP_819032.2	1
WP_014314087.1	0
WP_135012819.1	0
Q5ZZ16	1
WP_129441111.1	0
WP_126995917.1	0
WP_002395113.1	0
Q8XC86	1
P18011	1
YP_002328982.1	1
ACJ18792.1	1
YP_096825.1	1
WP_011986497.1	0
Q9L6W4	1
NP_820359.1	1
Q5ZZ30	1
A0A0R4FQ94	1
WP_021875354.1	0
NP_820647.1	1
WP_114247904.1	0
WP_120708861.1	0
Q5ZZ51	1
WP_126063227.1	0
WP_106435615.1	0
WP_012695203.1	0
Q63K38	1
WP_014958890.1	0
ACJ17864.1	1
WP_122979826.1	0
WP_134223928.1	0
Q8ZPD7	1
AAW70705.1	1
Q5ZSM7	1
Q5ZYS7	1
Q5ZTD9	1
WP_011747378.1	0
Q27RI0	1
WP_052676026.1	0
Q5ZWG1	1
WP_126017326.1	0
WP_121603851.1	0
WP_095438073.1	0
Q8RP04	1
WP_012874781.1	0
WP_009946172.1	0
WP_015419464.1	0
C0SPQ2	1
Q8EIX3	1
Q5ZWD7	1
YP_096234.1	1
P0DPS5	1
WP_014433808.1	0
WP_064788875.1	0
WP_114155870.1	0
WP_114704385.1	0
Q5ZVJ1	1
WP_134109312.1	0
NP_819050.1	1
WP_013400600.1	0
WP_126416688.1	0
WP_015200944.1	0
WP_130181068.1	0
YP_001972768.1	1
WP_127017246.1	0
WP_118945554.1	0
Q6XVT8	1
Q8FDW4	1
WP_011978191.1	0
Q5ZRS4	1
WP_013271215.1	0
Q8YX86	1
WP_044377175.1	0
WP_125660309.1	0
YP_004889234.1	0
Q79AT3	1
WP_012630365.1	0
WP_121791256.1	0
Q5ZV89	1
WP_134109385.1	0
WP_011943123.1	0
WP_013167438.1	0
WP_103081606.1	0
O84462	1
WP_117397126.1	0
Q5ZWW6	1
WP_016211344.1	0
Q84CS5	1
YP_004594462.1	0
Q5ZUX9	1
WP_014956400.1	0
WP_013311252.1	0
WP_061053285.1	0
WP_125655153.1	0
Q87W65	1
WP_127751817.1	0
YP_004889138.1	0
Q5ZTG3	1
WP_130605041.1	0
WP_130605082.1	0
WP_126309983.1	0
Q5ZSV5	1
K0GGG6	1
YP_001653440.1	1
WP_135974018.1	0
O84144	1
WP_086957691.1	0
AAO18426.1	1
YP_002333017.1	1
WP_038457641.1	0
WP_123043239.1	0
Q5ZSG5	1
Q5QA86	1
WP_012846631.1	0
WP_103081576.1	0
WP_015597672.1	0
WP_080737070.1	0
B6A882	1
ABS78030.1	1
WP_069864941.1	0
Q5ZYH9	1
WP_088922738.1	0
WP_130604649.1	0
E7PP21	1
YP_001327814.1	0
Q5ZU43	1
Q5ZZ20	1
WP_061065421.1	0
Q5ZTJ5	1
Q8Z550	1
P0DJI3	1
WP_065547470.1	0
P40699	1
Q326S7	1
Q9KNE5	1
WP_135375126.1	0
WP_134992657.1	0
WP_130610580.1	0
WP_116114436.1	0
WP_130614647.1	0
WP_119623591.1	0
ABQ56057.1	1
WP_079812201.1	0
WP_127002194.1	0
Q5ZU83	1
Q5ZRJ7	1
YP_004888405.1	0
ACJ17619.1	1
AAW70866.1	1
WP_096241463.1	0
Q5ZVF6	1
Q5ZWH4	1
Q5ZVE9	1
WP_012931945.1	0
I4L7C8	1
Q08242	1
WP_130604734.1	0
YP_004142005.1	0
A9MG90	1
WP_012725223.1	0
YP_001634726.1	0
Q5ZTK1	1
WP_096239945.1	0
ABS78513.1	1
YP_124559.1	1
WP_068605697.1	0
WP_012071235.1	0
P0AE20	1
AAF71481.2	1
WP_009081871.1	0
WP_119847969.1	0
WP_128685273.1	0
WP_014625332.1	0
WP_126115089.1	0
Q87GF9	1
WP_129238222.1	0
WP_041686594.1	0
WP_119849773.1	0
YP_004888206.1	0
B9A810	1
ACJ19285.1	1
WP_130615641.1	0
Q87P32	1
WP_014824698.1	0
Q47278	1
ABS77468.1	1
O34853	1
A8AGA8	1
WP_130614127.1	0
P33546	1
WP_008281247.1	0
YP_004890688.1	0
YP_002306228.1	1
WP_127065676.1	0
WP_015081422.1	0
WP_127011889.1	0
Q5ZUP2	1
Q5ZSQ2	1
WP_014740986.1	0
WP_012934415.1	0
WP_126014398.1	0
D2TKH5	1
WP_129236749.1	0
WP_015931372.1	0
Q5ZXJ8	1
WP_015852513.1	0
WP_013019207.1	0
WP_109243998.1	0
WP_014804252.1	0
Q89BB8	1
WP_003870319.1	0
WP_015729316.1	0
YP_025680.1	1
C8BNX0	1
Q5ZRQ1	1
WP_123043038.1	0
B6A878	1
WP_012064521.1	0
Q7A225	1
Q84FI6	1
WP_082786849.1	0
WP_103081926.1	0
WP_012876422.1	0
WP_055080637.1	0
Q55286	1
Q9I4Y4	1
WP_086957690.1	0
P0A3W8	1
Q5ZUS4	1
ABS77168.1	1
Q87V79	1
WP_119867982.1	0
CAJ11904.1	1
YP_096167.1	1
Q5ZWZ3	1
WP_080503723.1	0
WP_119848595.1	0
YP_034066.1	1
Q5ZVZ8	1
Q79LY0	1
A4PDU3	1
WP_109037309.1	0
YP_431327.1	0
Q83XF9	1
D8P729	1
Q5ZRS6	1
Q5ZVX6	1
WP_125655285.1	0
WP_003334255.1	0
WP_128355734.1	0
WP_015881966.1	0
WP_100196111.1	0
WP_126537424.1	0
WP_114593836.1	0
WP_013421828.1	0
C8BNW8	1
WP_125135918.1	0
Q5QSZ9	1
WP_124797531.1	0
CAA12187.1	1
WP_110110377.1	0
WP_119623506.1	0
WP_127000634.1	0
WP_130181134.1	0
Q87W46	1
WP_123054992.1	0
Q5ZWE8	1
WP_052038013.1	0
WP_072169274.1	0
WP_130180965.1	0
WP_011567725.1	0
Q5ZU22	1
WP_130604879.1	0
WP_121668656.1	0
WP_125987893.1	0
Q5ZZB5	1
WP_125665657.1	0
Q9RBS2	1
WP_012993992.1	0
Q59223	1
Q46313	1
Q8VPK4	1
WP_085972540.1	0
WP_102241909.1	0
AAX49626.1	1
M3B575	1
D2TTX7	1
WP_066788451.1	0
ABS78320.1	1
YP_004889297.1	0
B2TCX2	1
Q52497	1
WP_125657439.1	0
YP_001637206.1	0
