## Supplementary material for "*biocentral*: embedding-based protein predictions": 19_TMB+TMH_over70.csv

uniprot_accession	tm_class	has_signal_peptide	num_TMH	num_TMB	domain	taxid	organism_name	host_taxids	host_names	tmh_count_best	tmb_count_best	sp_any	protein_name	length_aa	is_singleton_cluster	plddt_max	n_models	plddt_mean_final	flags	segments	sequence	labels
A0A6J5SVA5	Both	False	1	4	Other	2100421.0	uncultured Caudovirales phage			1	4	False	Uncharacterized protein	172.0	False	73.582	1	73.58	TMH+TMB	[{'type': 'TMH', 'start': 5, 'end': 19, 'orientation': 'in->out'}, {'type': 'TMB', 'start': 128, 'end': 135, 'orientation': 'in->out'}, {'type': 'TMB', 'start': 139, 'end': 147, 'orientation': 'out->in'}, {'type': 'TMB', 'start': 151, 'end': 158, 'orientation': 'in->out'}, {'type': 'TMB', 'start': 161, 'end': 170, 'orientation': 'out->in'}]	MLGRWLPYVVIAVLLLAMWHEGCETAKTSTRSDTVVTFDTITQVVATRPRLVHTFRTDTITQYDTAYIMQDYTTSKVYSDVVRNDTLAITITDTISRNAIQGRSVAYVLRLPTKTITNTITTTKHVSGLYIGLYGTQQTIGIGATWVAPRWLGSVGYGTNGVQLGVGMKIGR	....HHHHHHHHHHHHHHH............................................................................................................BBBBBBBB...bbbbbbbbb...BBBBBBBB..bbbbbbbbbb..
A0A8S5R786	Both	False	1	2	Other	2826809.0	virus sp. ctee23			1	2	False	Uncharacterized protein	177.0	False	75.202	1	75.2	TMH+TMB	[{'type': 'TMH', 'start': 7, 'end': 25, 'orientation': 'in->out'}, {'type': 'TMB', 'start': 147, 'end': 157, 'orientation': 'in->out'}, {'type': 'TMB', 'start': 165, 'end': 175, 'orientation': 'out->in'}]	MKRKETTLLFVAALLLAVGLGFVGGRRSVTRPLLESVDTLVIRDTFVDYRPAPLSVTPLRVETVRLPLSGLAFARFADDTTSVGDTVFLQIRDTVEVEVPIVFSRYRGDNYDIGVSGFRTELEYVKVYPQTKIVTKGYSIEPKRWGFGVAVGPSVLVAPSGRVNAGLGVTGGFYLRL	......HHHHHHHHHHHHHHHHHHH.........................................................................................................................BBBBBBBBBBB.......bbbbbbbbbbb..
A0A8S5V0W9	Both	False	1	2	Other	2825325.0	Siphoviridae sp. ct3r22			1	2	False	Uncharacterized protein	212.0	False	76.055	1	76.06	TMH+TMB	[{'type': 'TMH', 'start': 7, 'end': 24, 'orientation': 'in->out'}, {'type': 'TMB', 'start': 179, 'end': 187, 'orientation': 'in->out'}, {'type': 'TMB', 'start': 195, 'end': 204, 'orientation': 'out->in'}]	MKIDVKTCSFLLLFLFAIYLAWNNFHYKKQIKTLSNNVEFYIDSLNRYTKIYSSEDFSQLKKENKELYSQLRDKESLVEAIKFEYKYKYEGKEHSIDNSIQSDSCYRFQENTDTISYNLEIWATHIQKYKINFSLTNEFLITRQSIDNQNKIEINSQLPGRIQDVTVWTKPTKKKRFGAGISIGAGYGLIAKKPDIFIGITGTYLIW	......HHHHHHHHHHHHHHHHHH..........................................................................................................................................................BBBBBBBBB.......bbbbbbbbbb...
A0A7D7F863	Both	False	1	4	Other	2743814.0	Flavobacterium phage vB_FspP_elemoA_2-5B			1	4	False	Outer membrane protein beta-barrel domain-containing protein	181.0	False	76.091	1	76.09	TMH+TMB	[{'type': 'TMH', 'start': 5, 'end': 21, 'orientation': 'in->out'}, {'type': 'TMB', 'start': 131, 'end': 137, 'orientation': 'in->out'}, {'type': 'TMB', 'start': 142, 'end': 150, 'orientation': 'out->in'}, {'type': 'TMB', 'start': 156, 'end': 163, 'orientation': 'in->out'}, {'type': 'TMB', 'start': 170, 'end': 179, 'orientation': 'out->in'}]	MNRGNIISLVIGFVLCAALLQFCEGPRKEDKVVTKIKVIKVTDTLKLDGKVVTKYKNVYIRKTDTSIVYLDRPDTTSIKARVYTQPIKGNRSSGTATITTTGELLDFCATIERQDSIKETTITKYKDRSKAFVSVSYNTNNQLNLGLDWNIKNKILLKGGVGYETQTLKPYISLGIGIPIF	....HHHHHHHHHHHHHHHHH.............................................................................................................BBBBBBB....bbbbbbbbb.....BBBBBBBB......bbbbbbbbbb..
A0A516M3K9	Both	True	2	1	Other	2591644.0	Prokaryotic dsDNA virus sp			2	1	True				76.433	1	76.433	TMH+TMB	[{'type': 'TMH', 'start': 37, 'end': 44, 'orientation': 'out->in'}, {'type': 'TMH', 'start': 91, 'end': 104, 'orientation': 'out->in'}, {'type': 'TMB', 'start': 144, 'end': 148, 'orientation': 'out->in'}, {'type': 'SP', 'start': 1, 'end': 24}]	MEAISKRTYRFVIGATLLSTFTFGQIEKDKKLHYAAGSVIGVAGYVYSYDKHQDKKRAMINGVCLSFAAGVMKELYDGEIANGYVELNDVLATTLGGITFVYIANLLNKKQNKTYRKLDKIKGGYYYEKNYKKINYTNYTTFYELDFYTSYNTRQSKKSKKK	SSSSSSSSSSSSSSSSSSSSSSSS............hhhhhhhh..............................................hhhhhhhhhhhhhh.......................................bbbbb..............
A0A8S5PWQ1	Both	False	1	2	Other	2825151.0	Myoviridae sp. ctgsk7			1	2	False	Uncharacterized protein	252.0	False	80.291	1	80.29	TMH+TMB	[{'type': 'TMH', 'start': 14, 'end': 32, 'orientation': 'in->out'}, {'type': 'TMB', 'start': 216, 'end': 225, 'orientation': 'in->out'}, {'type': 'TMB', 'start': 236, 'end': 246, 'orientation': 'out->in'}]	MKIINLLSNMTFKDWIIVLLVIFGIWTYFSMKKYEDQASRTLVVYNDTISAYKNKLGEEYQAKQLYIQEISDLKAHNKSLYDEVKSLKENPIVVVKTEIKYVKDTTKLDNSIEKIDSAYYDVKWNLAETYSPKNYFNISGVSRIKSDFSESNSWLNNLTIGSDLTLDIVESKDKTHFQILTKSGNPNLKFTEIEGAFINPNKSKVIKGAMKQKNFGIGVYGGYGINAIPNDKVNSGFQIGVGVVWSPSFLRF	.............HHHHHHHHHHHHHHHHHHH.......................................................................................................................................................................................BBBBBBBBBB..........bbbbbbbbbbb......
A0A8S5VRB3	Both	False	1	4	Other	2831613.0	Herelleviridae sp			1	4	False	Uncharacterized protein	208.0	False	81.069	1	81.07	TMH+TMB	[{'type': 'TMH', 'start': 3, 'end': 21, 'orientation': 'in->out'}, {'type': 'TMB', 'start': 136, 'end': 144, 'orientation': 'in->out'}, {'type': 'TMB', 'start': 150, 'end': 158, 'orientation': 'out->in'}, {'type': 'TMB', 'start': 162, 'end': 170, 'orientation': 'in->out'}, {'type': 'TMB', 'start': 176, 'end': 184, 'orientation': 'out->in'}]	MKTAASIIIVVAALIFAFFLGRGTYTPEPPKVVEKWYTKHDTVEYRDTIKVPVPYQVVRDTTIYLPGVIDTAALLADYLARKEYSLDFSNDSIGEFRVDAVVQRNALAQVTSHVKPIIRIHEVENTIIDKQIPFIQGYAQIGTSVDFGTQKFSAGADFRQRFLVGASAIRVDDRWGYTLDFGIKF	..HHHHHHHHHHHHHHHHHHH..................................................................................................................BBBBBBBBB.....bbbbbbbbb...BBBBBBBBB.....bbbbbbbbb.
W8CQR3	Both	True	1	4	Other	1327037.0	Croceibacter phage P2559Y			1	4	True	Uncharacterized protein	191.0	False	82.702	1	82.7	TMH+TMB	[{'type': 'TMH', 'start': 7, 'end': 21, 'orientation': 'in->out'}, {'type': 'TMB', 'start': 150, 'end': 158, 'orientation': 'in->out'}, {'type': 'TMB', 'start': 166, 'end': 174, 'orientation': 'out->in'}, {'type': 'TMB', 'start': 180, 'end': 186, 'orientation': 'in->out'}, {'type': 'TMB', 'start': 193, 'end': 202, 'orientation': 'out->in'}, {'type': 'SP', 'start': 1, 'end': 5}]	MKSISKYAVSFILGAVFCLLLFKSCEQTEIEITVPEVTGTIPSVNPTEIDHDTIYIDRWRVKDSIITVKLKNPVNDSLAVAYKNATDEIERYKLYLQSIQIKKYSQEFDDEYLNLTVFGDVQGDIKKMGLDYTLKERKVKTKVPETVFRITLGGQVRTDFGLSDPSYDITTGLQGRKGNILRLGYSRMNGKDYLLAGYEFSIFDLKK	SSSSS.HHHHHHHHHHHHHHH................................................................................................................................BBBBBBBBB.......bbbbbbbbb.....BBBBBBB......bbbbbbbbbb.....
A0A8S5PJU3	Both	False	1	4	Other	2825190.0	Myoviridae sp. ctsK93			1	4	False	Uncharacterized protein	184.0	False	82.738	1	82.74	TMH+TMB	[{'type': 'TMH', 'start': 8, 'end': 27, 'orientation': 'in->out'}, {'type': 'TMB', 'start': 131, 'end': 139, 'orientation': 'in->out'}, {'type': 'TMB', 'start': 144, 'end': 153, 'orientation': 'out->in'}, {'type': 'TMB', 'start': 159, 'end': 166, 'orientation': 'in->out'}, {'type': 'TMB', 'start': 172, 'end': 180, 'orientation': 'out->in'}]	MRKWIKTYSPYIIIGICLVWIVTSFLANRKPHIETVHTTDTFYITKWDTLTIEKPIYKYKKVIDTLIVYVNDSTNVNLPIEEKYYSETGKYEAWISGVNPSLDKINVFNKIEYKTVTNTTTNTVYKDAWKGYIGADITTFDGNVIPSVNLLFVTPKNIAFGGGVGIYKNSAVYKINFNYLIFKK	.......HHHHHHHHHHHHHHHHHHHH.......................................................................................................BBBBBBBBB....bbbbbbbbbb.....BBBBBBBB.....bbbbbbbbb....
A0A1B0WLV4	Both	False	1	2	Other	1814283.0	Flavobacterium phage Fpv20			1	2	False		253.0	False	83.47	1	83.47	TMH+TMB	[{'type': 'TMH', 'start': 19, 'end': 39, 'orientation': 'in->out'}, {'type': 'TMB', 'start': 223, 'end': 232, 'orientation': 'in->out'}, {'type': 'TMB', 'start': 239, 'end': 248, 'orientation': 'out->in'}]	MTTFEQIEFEKDLKPMRKVYIIISIIVIAILLFRGCEMERQGGISVALNQSLKDSLTTYKTKDGLNAAKISVFEADKEKDFISLATKDTTIQKLQKLVESNKSKIHRQGSISIINTETNVGTTVATKVIDSILPLDSIKSPVYTSNFNLKGWIKGSTIATKDSTSIKLTYKEELNLIIGKEKTGFLGLGKGKTFADVVLLNPYSEVKQMRVYSTKEPATKRITIGPGVYYGIGNSFQPQVFIGIGVTWKLIAF	..................HHHHHHHHHHHHHHHHHHHHH.......................................................................................................................................................................................BBBBBBBBBB......bbbbbbbbbb.....
A0A6J5PY22	Both	False	1	4	Other	2100421.0	uncultured Caudovirales phage			1	4	False	Uncharacterized protein	262.0	False	85.423	1	85.42	TMH+TMB	[{'type': 'TMH', 'start': 6, 'end': 27, 'orientation': 'in->out'}, {'type': 'TMB', 'start': 206, 'end': 214, 'orientation': 'in->out'}, {'type': 'TMB', 'start': 222, 'end': 230, 'orientation': 'out->in'}, {'type': 'TMB', 'start': 236, 'end': 242, 'orientation': 'in->out'}, {'type': 'TMB', 'start': 246, 'end': 254, 'orientation': 'out->in'}]	MNKDLVYRIIGAILVSVIVLLTFKNCQIQKGADREIDELKKSIIASDKLTKEVNGRYSKLVDYYASQGDLMKELKKSNKDLYRTIKEQDERLLSITRSIITLDQKIVEGFAETDPVDTNRLNLSLKYPDEKDPFVYWDGWVNKNTAAYKGTFSFGKLPIQIILTEDTRGLWKSRIVGPEWLKVDSLSIKSLPPEEYAQVKPKNLQWLLGGSYAYNMNTKGHGVGINFGLNLFDKHNLVLGANTLNQVSIGYTYKIKTFKRKSK	.....HHHHHHHHHHHHHHHHHHHHHH..................................................................................................................................................................................BBBBBBBBB.......bbbbbbbbb.....BBBBBBB...bbbbbbbbb.........
A0A8S5N8Q4	Both	False	1	4	Other	2826504.0	Siphoviridae sp. ctuaf34			1	4	False	Uncharacterized protein	207.0	False	85.54	1	85.54	TMH+TMB	[{'type': 'TMH', 'start': 10, 'end': 29, 'orientation': 'in->out'}, {'type': 'TMB', 'start': 141, 'end': 148, 'orientation': 'in->out'}, {'type': 'TMB', 'start': 153, 'end': 161, 'orientation': 'out->in'}, {'type': 'TMB', 'start': 164, 'end': 170, 'orientation': 'in->out'}, {'type': 'TMB', 'start': 177, 'end': 184, 'orientation': 'out->in'}]	MPIIEYVKRFAPVLIVVSLLFVVIAAGVIVHRHLHKDEKAPKVITIEQAKNPEQLAKAINVTPRDATTIIREVERATPVTTYYTPARTVQEAAQMTRQQIARNDSSLPSTVTAKTDRTVIVENTDKQKVDVYKINLRNNHKIKSGVTYIDGKMYGSLGFQSGRVEGVAHVDQTGLKGGTVLYTIKEW	.........HHHHHHHHHHHHHHHHHHHH...............................................................................................................BBBBBBBB....bbbbbbbbb..BBBBBBB......bbbbbbbb...
A0A6J5RKD4	Both	False	1	6	Other	2100421.0	uncultured Caudovirales phage			1	6	False	Uncharacterized protein	339.0	False	85.574	1	85.57	TMH+TMB	[{'type': 'TMH', 'start': 4, 'end': 26, 'orientation': 'in->out'}, {'type': 'TMB', 'start': 227, 'end': 236, 'orientation': 'in->out'}, {'type': 'TMB', 'start': 245, 'end': 254, 'orientation': 'out->in'}, {'type': 'TMB', 'start': 264, 'end': 272, 'orientation': 'in->out'}, {'type': 'TMB', 'start': 281, 'end': 292, 'orientation': 'out->in'}, {'type': 'TMB', 'start': 301, 'end': 309, 'orientation':…	MSTLNKVLIFLGSIFLVSILSFIVYKQIEISNRQLAIENQVVLQKELADNIMRSQNSYATKDDIDKIIKANGLNLKVIQDDLDKLHAEVTAVNVILVTSKGQHLVNVPTTTTGPVNPNPIDPTNPDPYGYMSKQQNLDINEDFGSTKVPIGKIGFSAWQKLPWSVDIFSREYHITNVLGTDENRRSYVYNKVSVKSGDKTYDVKISTAQTEQVYPQAKWSWWNPRLNIGVDGGINVSQVKGEFTPTVGISVFSYGMYKNSPDFAALSVGVGYGTVSQKIQAVITPLSYNIGKHIPLMNNTYIAPSLHIGFNGDISIMGGIRVGL	...HHHHHHHHHHHHHHHHHHHHHHH........................................................................................................................................................................................................BBBBBBBBBB........bbbbbbbbbb.........BBBBBBBBB........bbbbbbbbbbbb........BBBBBBBBB....bbbbbbbbbb.
A0A6J5PUB4	Both	False	1	4	Other	2100421.0	uncultured Caudovirales phage			1	4	False	Uncharacterized protein	197.0	False	85.861	1	85.86	TMH+TMB	[{'type': 'TMH', 'start': 3, 'end': 18, 'orientation': 'in->out'}, {'type': 'TMB', 'start': 127, 'end': 134, 'orientation': 'in->out'}, {'type': 'TMB', 'start': 143, 'end': 150, 'orientation': 'out->in'}, {'type': 'TMB', 'start': 158, 'end': 162, 'orientation': 'in->out'}, {'type': 'TMB', 'start': 167, 'end': 174, 'orientation': 'out->in'}]	MIKNGLIVILMLLSIFLFMAKKQRNTVTKTIDTVTVTKQFTKFTKGDKIPYKVLDTIYNQSYDTTYIVKDYNQTKEFTDSIRQDSNLYVIRDTISQNRIIGRSFQAKIQEKTITITNNIQAKPKSALYIGFRSDISKDYSKVEHNISLSFKTRQKGLFSVGYGMSGYSLGYSLKL	..HHHHHHHHHHHHHHHH............................................................................................................BBBBBBBB........bbbbbbbb.......BBBBB....bbbbbbbb.
A0A345BPM7	Both	False	1	2	Other	2832643.0	Caudoviricetes sp			1	2	False		165.0	True	85.868	1	85.87	TMH+TMB	[{'type': 'TMH', 'start': 8, 'end': 27, 'orientation': 'in->out'}, {'type': 'TMB', 'start': 137, 'end': 145, 'orientation': 'in->out'}, {'type': 'TMB', 'start': 153, 'end': 162, 'orientation': 'out->in'}]	MNKNNKIWQVLGILALALLFYFLGGYFTKEKITYKDRIKVVKTLEKEVKKEDNQIKEVEKKVTEYKKERKKLQDKEKEIVYPKEQCDEIVDNLKKQLENCDTIVKLKDTIIYKERLKIEYKDRIIDNMVIDKPKRFGIGIQAGYGTNGKEFYPTISVGVSYNLIRF	.......HHHHHHHHHHHHHHHHHHHH.............................................................................................................BBBBBBBBB.......bbbbbbbbbb....
R9ZZB8	Both	False	1	4	Other	1327972.0	Cellulophaga phage phi17:2			1	4	False	Structural protein	242.0	False	86.781	1	86.78	TMH+TMB	[{'type': 'TMH', 'start': 5, 'end': 24, 'orientation': 'in->out'}, {'type': 'TMB', 'start': 189, 'end': 196, 'orientation': 'in->out'}, {'type': 'TMB', 'start': 205, 'end': 215, 'orientation': 'out->in'}, {'type': 'TMB', 'start': 218, 'end': 225, 'orientation': 'in->out'}, {'type': 'TMB', 'start': 229, 'end': 237, 'orientation': 'out->in'}]	MKFKDILLVLAILALIFFGYSWYYSNLHRQEAERMEQIRLVRNDKLREINKGYYEKLVADTLTKSEMREKIKELGIDLKNAQLAQKIVFVPVDKKTVITEVVKTDTTLTFEDYYPQKDNFFVKHTTGYNTKTNVALGEFNFNPITLALGIAQQSDGTYKVATKLPEFFKINSIDVQSLPLTPVKKDVFGVLVGVDYVQPLHREGFDIDINSYIRINKVYIGGGYRTDNTLKGGFKIEF	....HHHHHHHHHHHHHHHHHHHH....................................................................................................................................................................BBBBBBBB........bbbbbbbbbbb..BBBBBBBB...bbbbbbbbb.
A0A6B9LG87	Both	False	1	1	Other	2686278.0	Flavobacterium phage vB_FspS_tant8-1			1	1	False				87.479	1	87.479	TMH+TMB	[{'type': 'TMH', 'start': 9, 'end': 27, 'orientation': 'in->out'}, {'type': 'TMB', 'start': 207, 'end': 211, 'orientation': 'in->out'}]	MKDQIKKYLKDIVILILLIILIFSITKCTENKNQAISETKSLNDSTKYFKNKLMTETASKIVLETSNKLLKQEILQSDLKLKKLTDEFSRVKSIVKYKTEIQIDSVPVYFTDTIPCEFERIGKYYNKDFKFNWEFNQKKFELKDIEIPNETTIITGFKRKWIFGRQILTTDITNSNELIKTTNVQTIEIKIPKKFHETRLFNFGVGFATGFFLFK	........HHHHHHHHHHHHHHHHHHH...................................................................................................................................................................................BBBBB....
A0A6J5KMN9	Both	False	1	2	Other	2100421.0	uncultured Caudovirales phage			1	2	False				87.95	1	87.95	TMH+TMB	[{'type': 'TMH', 'start': 25, 'end': 33, 'orientation': 'in->out'}, {'type': 'TMB', 'start': 162, 'end': 166, 'orientation': 'out->in'}, {'type': 'TMB', 'start': 176, 'end': 180, 'orientation': 'in->out'}]	MPKSILLWSIKVPTLLILTVVAYLISPILALFIRQSEESVVTGFPSQFPSKQRDFLIPALFIWQTPDAPVDEWWYGEDYAPTGFFKTRFNQADYDSKAWLRWICRIMWLCRNAAYGFGDRLGYDSEGMDVIYQYSDDSNWNTGKPIFAFWEVVNKKSQIGWWLKAQIYFYKNRCISMQFGYKLLSDPKSKYVAMQITPFTKFPKD	........................HHHHHHHHH................................................................................................................................bbbbb.........BBBBB.........................
A0A516M0S4	Both	False	1	1	Other	2591644.0	Prokaryotic dsDNA virus sp			1	1	False				88.392	1	88.392	TMH+TMB	[{'type': 'TMH', 'start': 39, 'end': 43, 'orientation': 'out->in'}, {'type': 'TMB', 'start': 13, 'end': 17, 'orientation': 'in->out'}]	MIFSFSFFPIEGIVAGVHYINSDNYPELFQEEVEQTHHSLQFFILLIGISIVWK	............BBBBB.....................hhhhh...........
